# Muscle growth by sarcomere divisions

**DOI:** 10.1101/2024.12.18.629106

**Authors:** Clement Rodier, Ian D. Estabrook, Eunice HoYee Chan, Gavin Rice, Vincent Loreau, Stefan Raunser, Dirk Görlich, Benjamin M. Friedrich, Frank Schnorrer

## Abstract

The sarcomere is the elementary contractile unit of muscles. Adult muscle cells chain thousands of sarcomeres into long periodic myofibrils that attach to the skeleton. How new sarcomeres are added during muscle growth is unknown. By live imaging and high-throughput image analysis, we have now tracked sarcomeric components during *Drosophila* muscle development and discovered that individual sarcomeres divide along the myofibril tension axis into daughter sarcomeres. This way, new sarcomeres can be inserted into contractile and mechanically intact myofibrils. We propose that sarcomere division is triggered by tension and local sarcomere damage originating from skeletal growth and muscle contractions. Sarcomere divisions repair damaged sarcomeres, ensure their mechanical integrity and synchronise sarcomere addition with skeletal growth during animal development.
