## Supplementary material for "Muscle growth by sarcomere divisions": Data 3

### Sheet: Fig. 3
Fig. 3: Estimation of sarcomere length based on distance between peaks (detected as local maxima in Gaussian-blurred frames)
Ian Estabrook, Benjamin Friedrich, 14.03.2023; based on automatic_moving_linescans_v7.m
filename:		hv45-lp2-5-512-25x-z10-spd2-av16-25min-int1min007_rot-gaussianblur-only_myosin.tif
where to find?		O:\RGLs\2301431\projects\myofibrillogenesis\Ian_Estabrook\raw_data\20221010_splitting_for_kymograph\Kymographe\
Frame number	Time stamp in Fig. 3 [min]	Peak distances						All units in microns
1	-11	2.074	1.9777		2.1728	1.9752
2	-10	2.0763	1.9752		2.175	2.0763
3	-9	2.0763	1.9752		2.2715	1.9777
4	-8	1.9777	2.0763		2.471	1.6789
5	-7	2.0763	1.8791		2.2715	1.5833
6	-6	2.074	1.9777		2.2715	1.6789
7	-5	1.9777	1.8765		2.469	1.7805
8	-4	2.074	1.8791		2.471	1.6789
9	-3	1.8765	2.0763		2.3703	1.8791
10	-2	1.7777	1.8868		2.5678	1.9851
11	-1	2.0763	1.9752		2.3703	1.7805
12	0	1.8765	2.2737		2.1728	1.7805
13	1	1.9752	2.8658		1.5802	1.8791
14	2	1.8791	2.9628		1.6789	1.7805
15	3	1.8791	2.6666		1.8765	1.7777
16	4	1.8765	2.8641		1.6789	1.8791
17	5	1.8791	2.469	0.1975	1.8765	1.8765
18	6	1.8765	1.9752	0.8889	1.6789	1.8791
19	7	1.8791	1.9752	0.8889	1.7805	1.8765
20	8	1.9777	1.8791	0.7901	1.9777	1.8765
21	9	1.8765	1.9777	0.8889	1.8791	1.7805
22	10	1.8791	1.9752	0.9876	1.6819	1.9777
23	11	1.8791	1.6789	1.3827	1.7777	1.7886
24	12	1.8791	1.6789	1.3827	1.6819	1.7805
25	13	1.8791	1.7777	1.2839	1.7805	1.7805
26	14	1.6789	1.7805	1.4814	1.7805	1.7805			slope by linear regression [um/min]	mean sarcomere length [um]	division time [min]
									0.113125	2	17.6796	min	from 5-14 min

### Sheet: Fig. 3S1-pupa A
Fig. 3S1: Estimation of sarcomere length based on distance between peaks (detected as local maxima in Gaussian-blurred frames)
Ian Estabrook, Benjamin Friedrich, 30.09.2024
filename:		mhcgfp_36h_40x4x_5percent910nm2min_movies2_1-frame1.tif
where to find?		E:\myofibrillogenesis\kymograph_automated_tracking_local_copy\raw_data\for_figure_3S1_live_myosin_division_pupaA
matlab script:		live_myosin_division_2024_09_09_linescan.m
		peaks								sarcomere length [um]
Frame number	Time stamp in Fig. 3 [min]	1	2	3	4	5	6	7		(1,2)	(2,3)	(3,4)	(4,5)	(5,6)		slope by linear regression [um/min]	mean sarcomere length [um]	division time [min]
1	0	10	54	98	145	152	199	244		1.826	1.826	1.9505	0.2905	1.9505		0.246925	2	8.09963	min	from 0-8 min
2	2	11	53	95	140	154	201	249		1.743	1.743	1.8675	0.581	1.9505		intercept [um]
3	4	27	67	109	154	180	227	279		1.66	1.743	1.8675	1.079	1.9505		0.1909
4	6	25	65	101	141	184	235	291		1.66	1.494	1.66	1.7845	2.1165
5	8	21	62	96	139	191	236	289		1.7015	1.411	1.7845	2.158	1.8675
6	10	22	64	99	143	192	240	291		1.743	1.4525	1.826	2.0335	1.992
7	12	20	57	97	142	193	242	290		1.5355	1.66	1.8675	2.1165	2.0335
8	14	22	61	97	143	192	241	294		1.6185	1.494	1.909	2.0335	2.0335
9	16	22	62	101	145	193	243	295		1.66	1.6185	1.826	1.992	2.075
10	18	22	61	100	144	195	245	297		1.6185	1.6185	1.826	2.1165	2.075
11	20	19	62	99	143	193	244	295		1.7845	1.5355	1.826	2.075	2.1165
12	22	20	61	99	145	194	245	296		1.7015	1.577	1.909	2.0335	2.1165
13	24	17	59	97	145	196	246	295		1.743	1.577	1.992	2.1165	2.075
14	26	18	58	97	145	193	251	298		1.66	1.6185	1.992	1.992	2.407
Settings:			Note: to detect these (weak) peaks, non-smoothed profiles and 'findpeaks' without constraining options had to be used
dt [min]:	2
pixel_size [um]:	0.083
upscaling_factor:	2
linescan_length [pixel]	150
MinPeakProminence (for 'findpeaks')	1
MinPeakDistance (for 'findpeaks')	2
smooth	15

### Sheet: Fig. 3S1-pupa B1
Fig. 3S1: Estimation of sarcomere length based on distance between peaks (detected as local maxima in Gaussian-blurred frames)
Ian Estabrook, Benjamin Friedrich, 01.10.2024
filename:		mhcgfp_36h_40x4x_5percent910nm2min_movie1_event1.tif
where to find?		E:\myofibrillogenesis\kymograph_automated_tracking_local_copy\raw_data\for_figure_3S1_live_myosin_division_pupaB
matlab script:		live_myosin_division_2024_09_10_linescan.m
		peaks									sarcomere length [um]
Frame number	Time stamp in Fig. 3 [min]	1	2	3	4	5	6	7	8		(1,2)	(2,3)	(3,4)	(4,5)	(5,6)		slope by linear regression [um/min]	mean sarcomere length [um]	division time [min]
1	0	37	104	150	150	202	254	288			2.7805	1.909	0	2.158	2.158		0.0502446	2	39.8052	min	from 6-34 min
2	2	43	108	150	150	206	254	294			2.6975	1.743	0	2.324	1.992		0.170743	2	11.7135	min	from 6-16 min
3	4	36	101	149	149	210	255	296			2.6975	1.992	0	2.5315	1.8675
4	6	31	106	157	157	207	252	298			3.1125	2.1165	0	2.075	1.8675
5	8	32	104	152	158	214	253				2.988	1.992	0.249	2.324	1.6185
6	10	37	99	145	157	212	258				2.573	1.909	0.498	2.2825	1.909
7	12	53	106	159	186	232	273				2.1995	2.1995	1.1205	1.909	1.7015
8	14	53	107	158	185	234	276				2.241	2.1165	1.1205	2.0335	1.743
9	16	50	104	153	195	236	276				2.241	2.0335	1.743	1.7015	1.66
10	18	54	110	158	195	240	282				2.324	1.992	1.5355	1.8675	1.743
11	20	56	111	158	193	238	283				2.2825	1.9505	1.4525	1.8675	1.8675
12	22	56	112	161	193	239	281				2.324	2.0335	1.328	1.909	1.743
13	24	51	109	158	191	240	284				2.407	2.0335	1.3695	2.0335	1.826
14	26	37	113	160	193	241	283				3.154	1.9505	1.3695	1.992	1.743
15	28	47	109	161	194	242	284				2.573	2.158	1.3695	1.992	1.743
16	30	41	114	161	199	243	290				3.0295	1.9505	1.577	1.826	1.9505
17	32	39	114	159	203	246	297				3.1125	1.8675	1.826	1.7845	2.1165
18	34	39	115	161	204	244	295				3.154	1.909	1.7845	1.66	2.1165
Settings:			Note: to detect these (weak) peaks, non-smoothed profiles and 'findpeaks' without constraining options had to be used
dt [min]:	2
pixel_size [um]:	0.083
upscaling_factor:	2
linescan_length [pixel]	150
MinPeakProminence (for 'findpeaks')	1
MinPeakDistance (for 'findpeaks')	2
smooth	15

### Sheet: Fig. 3S1-pupa B2
Fig. 3S1: Estimation of sarcomere length based on distance between peaks (detected as local maxima in Gaussian-blurred frames)
Ian Estabrook, Benjamin Friedrich, 01.10.2024
filename:		mhcgfp_36h_40x4x_5percent910nm2min_movie1_event1.tif
where to find?		E:\myofibrillogenesis\kymograph_automated_tracking_local_copy\raw_data\for_figure_3S1_live_myosin_division_pupaB
matlab script:		live_myosin_division_2024_09_10_linescan.m
		peaks								sarcomere length [um]
Frame number	Time stamp in Fig. 3 [min]	1	2	3	4	5	6	7		(1,2)	(2,3)	(3,4)	(4,5)	(5,6)		slope by linear regression [um/min]	mean sarcomere length [um]	division time [min]
1	0	27	64	101	148	148	198	238		1.5355	1.5355	1.9505	0	2.075		0.1743	2	11.4745	min	from 24-34 min
2	2	23	56	100	150	150	199	242		1.3695	1.826	2.075	0	2.0335
3	4	26	67	101	148	148	198	235		1.7015	1.411	1.9505	0	2.075
4	6	24	65	101	150	150	197	235		1.7015	1.494	2.0335	0	1.9505
5	8	20	56	101	149	149	197	238		1.494	1.8675	1.992	0	1.992
6	10	22	74	103	147	147	200	240		2.158	1.2035	1.826	0	2.1995
7	12	30	58	100	147	147	196	240		1.162	1.743	1.9505	0	2.0335
8	14	36	56	102	149	149	195	238		0.83	1.909	1.9505	0	1.909
9	16	34	58	101	150	150	196	243		0.996	1.7845	2.0335	0	1.909
10	18	10	55	100	150	150	199	246		1.8675	1.8675	2.075	0	2.0335
11	20	12	56	99	146	146	203	252		1.826	1.7845	1.9505	0	2.3655
12	22	15	55	101	148	148	203	252		1.66	1.909	1.9505	0	2.2825
13	24	19	55	99	146	146	203	252		1.494	1.826	1.9505	0	2.3655
14	26	17	57	98	140	145	202	251		1.66	1.7015	1.743	0.2075	2.3655
15	28	24	65	98	143	147	205	253		1.7015	1.3695	1.8675	0.166	2.407
16	30	34	94	107	146	175	211	254		2.49	0.5395	1.6185	1.2035	1.494
17	32	32	89	101	142	175	210	264		2.3655	0.498	1.7015	1.3695	1.4525
18	34	28	66	97	140	177	212	264		1.577	1.2865	1.7845	1.5355	1.4525
Settings:			Note: to detect these (weak) peaks, non-smoothed profiles and 'findpeaks' without constraining options had to be used
dt [min]:	2
pixel_size [um]:	0.083
upscaling_factor:	2
linescan_length [pixel]	150
MinPeakProminence (for 'findpeaks')	1
MinPeakDistance (for 'findpeaks')	2
smooth	15
