## Supplementary material for "Muscle growth by sarcomere divisions": Data 4

### Sheet: Fig. 4S1D
bin limits for ring width [um]
lower limit	upper limit	mean ring width [um]	mean relative Obscurin signal	mean relative Sallimus signal	n			Data set	n		Authors: Ian Estabrook, Benjamin Friedrich
0	4	3.36	1.22	0.45	53			Larva_1	5		Date: 15.12.2023
4	6	5.05	1.43	0.64	114			Larva_2	35		Data set:	bubbles_2023_10_16\Larva_1\63x_z1_2_rot.tif, …
6	10	6.7	1.75	0.77	54			Larva_3	27
								Larva_5	16
				total	221			Larve_6	5		FOR INTERNAL USE:		folder raw data:		E:\myofibrillogenesis\manual_bubble_detection_local_copy\bubbles_2023_10_16
								Larva_8	8				analysis scripts:		manual_tracking_bubbles_v2.m, bubble_analysis_v6.m
								Larva_9	1
								Larva_11	66
								Larva_12	40
								Larva_13	5
								Larva_14	8
								Larva_15	2
								Larva_16	3
										12 different larvae
								total	221

### Sheet: Fig. 4S1D-regression
Linear regression: relative Obscurin signal							Linear regression: relative Sallimus signal
Linear regression model:							Linear regression model:
y ~ 1 + x1							y ~ 1 + x1
Estimated Coefficients:							Estimated Coefficients:
Estimate SE tStat pValue							Estimate SE tStat pValue
________ ________ ______ __________							________ ________ ______ __________
(Intercept) 0.67641 0.11293 5.9894 8.5484e-09							(Intercept) 0.16676 0.065161 2.5592 0.011166
x1 0.15506 0.021686 7.1505 1.2769e-11							x1 0.090467 0.012512 7.2302 7.9633e-12
Number of observations: 221, Error degrees of freedom: 219							Number of observations: 221, Error degrees of freedom: 219
Root Mean Squared Error: 0.411							Root Mean Squared Error: 0.237
R-squared: 0.189, Adjusted R-Squared: 0.186							R-squared: 0.193, Adjusted R-Squared: 0.189
F-statistic vs. constant model: 51.1, p-value = 1.28e-11							F-statistic vs. constant model: 52.3, p-value = 7.96e-12

### Sheet: Fig. 4S1D-all data
			Obscurin signal		Sallimus signal			Relative Obscurin signal		Relative Sallimus signal
Data set	ring width [um]	ring height [um]	lateral	reference	central	reference
Larva_1	6.12	1.91	1450.75	931.35	324.43	358.21		1.55769		0.905698
Larva_1	2.53	3.2	870	1047.35	85.17	370.25		0.830668		0.230034
Larva_1	5.38	1.58	1496	824.27	233.67	277.4		1.81494		0.842358
Larva_1	7.59	3.4	1556.5	761.83	190.85	295.16		2.04311		0.646598
Larva_1	1.77	1.98	779.75	710.42	184.62	335.97		1.09759		0.549513
Larva_2_2	3.73	2.64	855	637.07	298.17	386.91		1.34208		0.770644
Larva_2_2	4.03	2.07	1233	798.4	283.6	430.44		1.54434		0.658861
Larva_2_2	3.48	1.2	848	700.59	107.67	338.43		1.21041		0.318146
Larva_2_2	4.07	2.18	1274.5	660.18	190.6	166.45		1.93053		1.14509
Larva_2_2	4.82	0.98	817	893.31	177.5	313.73		0.914576		0.565773
Larva_2_2	6.25	3.24	1262.5	608.17	152	169.98		2.0759		0.894223
Larva_2_2	2.59	1.18	955	730.04	34	247.52		1.30815		0.137363
Larva_2_2	5.06	1.19	1185	889.6	192.67	323.93		1.33206		0.594789
Larva_2_2	3.02	1.67	1358	828.17	126	247.89		1.63976		0.50829
Larva_2_2	5.16	4.18	1582.8	689.5	214.1	255.58		2.29558		0.837702
Larva_2_2	3.57	1.39	733.5	852.05	146.33	332.13		0.860865		0.44058
Larva_2_2	4.46	2.39	1236.67	811.61	155	277.76		1.52372		0.558036
Larva_2_2	3.88	1.39	806.5	671.44	128	265.57		1.20115		0.481982
Larva_2_2	6.41	2.86	1015.33	667.58	206	412.02		1.52091		0.499976
Larva_2_2	3.26	2.44	1638	845.14	174.5	352.65		1.93814		0.494825
Larva_2_2	4.13	1.13	597	600	161.33	329.14		0.995		0.490156
Larva_2_3	5.63	2.89	1338	760.1	96.86	230.11		1.76029		0.420929
Larva_2_3	5.2	1.67	1169	833.34	301	306.49		1.40279		0.982088
Larva_2_3	5.07	2.33	1195.67	1016.19	259.2	377.83		1.17662		0.686023
Larva_2_3	6.23	1.92	1471.5	827.58	207.75	344.19		1.77808		0.603591
Larva_2_3	5.1	1.94	1543.5	936.56	341.25	487.43		1.64805		0.700101
Larva_2_3	6.46	3.3	903.75	747.52	332.25	314.48		1.209		1.05651
Larva_2_3	6.16	1.65	1111	1037.57	153	400.17		1.07077		0.382338
Larva_2_3	4.64	2.43	1536.67	949.48	224	420.58		1.61843		0.532598
Larva_2_4	3.82	0.86	1244	969.2	117	379.08		1.28353		0.308642
Larva_2_4	7.53	2.15	1871.5	891.56	420.2	349.17		2.09913		1.20343
Larva_2_4	5.03	2.03	2170.5	939.18	362.8	382.98		2.31106		0.947308
Larva_2_4	3.54	1.01	2169	1101.83	339	340.24		1.96854		0.996356
Larva_2_4	4.26	1.49	2063	984.32	399	334.43		2.09586		1.19307
Larva_2_4	5.98	4.16	1537	760.32	270.67	349.42		2.02152		0.774627
Larva_2_4	7.6	2.29	1775.33	847.46	358.8	429.05		2.09488		0.836266
Larva_2_4	6.4	1.84	1145	941.12	227	385.03		1.21664		0.589564
Larva_2_4	7.16	2.43	1834.67	1001.6	254.83	305.18		1.83174		0.835015
Larva_2_4	3.71	2.99	1694.33	1038.6	211	454.89		1.63136		0.463848
Larva_2_4	4.48	1.67	2139	918.18	305.5	336.27		2.32961		0.908496
Larva_3_1	4.86	1.12	1137	907.65	283	342.87		1.25269		0.825386
Larva_3_1	4.99	2.74	1693	958	305	311.07		1.76722		0.980487
Larva_3_1	4.86	1.66	1335.5	994.12	234.5	374.56		1.3434		0.626068
Larva_3_1	3.57	1.52	1109.5	752.1	184	255.35		1.4752		0.72058
Larva_3_1	3.03	1.72	1312	808.41	147.25	262.55		1.62294		0.560846
Larva_3_1	4.73	2.2	1026.67	804.04	124	306.38		1.27689		0.404726
Larva_3_1	7.25	4.44	1641	814.76	500.2	324.83		2.01409		1.53988
Larva_3_2	5.45	2.58	1353	854.82	719.5	808.24		1.58279		0.890206
Larva_3_2	6.61	2.05	1452	771.98	732.2	673.1		1.88088		1.0878
Larva_3_2	5.58	1.4	902	856.51	174	515.47		1.05311		0.337556
Larva_3_2	3.77	0.84	922	959.53	82	352.03		0.960887		0.232935
Larva_3_2	5.06	1.61	1134	805.73	114.25	368.36		1.40742		0.310159
Larva_3_2	3.73	1.25	1333	906.51	205.67	381.99		1.47047		0.538417
Larva_3_2	4.76	1.48	1201.5	818.89	375.67	382.25		1.46723		0.982786
Larva_3_2	5.11	2.12	1025.5	669.13	346.4	395.33		1.53259		0.87623
Larva_3_2	3.69	2.16	926.5	702.91	123.6	283.3		1.31809		0.436287
Larva_3_2	6.93	3.48	1309.25	771.49	272.75	404.18		1.69704		0.674823
Larva_3_3	6.18	3.06	1772.67	805.79	418.86	371.79		2.19992		1.1266
Larva_3_3	4.68	2.33	1222	659.27	130.4	211.54		1.85357		0.616432
Larva_3_3	3.19	1.51	529	675.48	59.33	218.09		0.783147		0.272044
Larva_3_3	3.47	3.42	1370.25	806.66	406.75	457.67		1.69867		0.888741
Larva_3_3	3.67	0.99	1261	1086.04	123.5	337.97		1.1611		0.365417
Larva_3_3	3.38	1.08	1463	1076.97	119	303.94		1.35844		0.391525
Larva_3_3	3.72	1.91	1121.5	1206.53	108.25	318.75		0.929525		0.339608
Larva_3_3	4.73	2.23	1132.33	808.65	109.6	281.45		1.40027		0.389412
Larva_3_3	4.75	2.76	1451.67	921.07	108.33	283.5		1.57607		0.382116
Larva_3_3	4.99	1.93	1099.5	693.02	126.5	219.21		1.58653		0.577072
Larva_5_1	5.88	1.03	1724	960.12	140	362.01		1.79561		0.38673
Larva_5_1	6.26	1.57	1288	678.74	309	396.96		1.89763		0.778416
Larva_5_1	5.16	3.57	1831.25	876.73	158.25	243.87		2.08873		0.648911
Larva_5_2	4.6	1	1141	1056.45	115.5	266.46		1.08003		0.433461
Larva_5_2	5.06	2.24	1411.67	922.61	197.6	264.3		1.53008		0.747635
Larva_5_2	3.13	0.89	1304	872.14	210	428.61		1.49517		0.489956
Larva_5_2	2.67	1.99	1596	892.61	254.8	484.49		1.78801		0.525914
Larva_5_2	5.92	2.37	1631.33	904.56	645.2	408.54		1.80345		1.57928
Larva_5_2	5.14	2.77	829.67	949.08	252.17	484.58		0.874183		0.520389
Larva_5_2	7.29	2.03	1413	765.34	968.4	1081.56		1.84624		0.895373
Larva_5_2	4.17	1.19	736	732.21	190.33	419.23		1.00518		0.453999
Larva_5_3	4.54	0.55	1203	706.22	103	223.46		1.70344		0.460933
Larva_5_3	7.92	2.38	1236	789.52	226	332.35		1.56551		0.680006
Larva_5_4	6.81	1.32	1477.5	968.46	149.33	293.44		1.52562		0.508894
Larva_5_4	6.67	2.42	1512	915.28	194.83	264.97		1.65195		0.735291
Larva_5_4	7.38	2.87	1638	910.65	200.14	270.04		1.79872		0.741149
Larva_6_3	5.88	2.46	1639	768.38	338.5	544.82		2.13306		0.621306
Larva_6_3	3.99	1.99	1723.5	1160.26	154.4	854.55		1.48544		0.18068
Larva_6_3	4.72	1.06	1684	968.26	225.5	456.87		1.7392		0.493576
Larva_6_3	5.23	2.25	1403.33	861.26	237	443.15		1.62939		0.534808
Larva_6_4	5.48	2.06	2572	1086.74	294.2	481.55		2.36671		0.610944
Larva_8_4	4.79	1.72	902.5	457.22	112.5	93.01		1.97389		1.20955
Larva_8_4	6.36	2.14	938.5	456.39	120.4	104.12		2.05636		1.15636
Larva_8_4	5.24	2.6	1080	571.47	161	155.01		1.88986		1.03864
Larva_8_4	2.58	2.08	432	434.35	39.8	118.81		0.99459		0.334989
Larva_8_4	4.14	1.82	783	491.47	155.5	173.78		1.59318		0.89481
Larva_8_4	3.83	2.29	719.67	414.77	128.4	140.59		1.73511		0.913294
Larva_8_4	4.84	1.82	735	383.85	87.25	103.52		1.91481		0.842832
Larva_8_4	6.35	2.18	776.5	382.29	49.4	84.04		2.03118		0.587815
Larva_9	4.48	2.04	859	530.04	156.6	214.77		1.62063		0.729152
Larva_11_1	5.3	1.38	382	443.82	339.67	322.85		0.860709		1.0521
Larva_11_1	3.89	1.24	527	478.88	215.67	486.98		1.10048		0.442872
Larva_11_1	2.76	1.48	739	632.73	153.67	401.52		1.16795		0.382721
Larva_11_1	5.11	2.01	688	551.28	194.6	289.25		1.248		0.672774
Larva_11_1	3.59	1.14	510	495.44	144.67	451.77		1.02939		0.320229
Larva_11_1	5.43	1.46	488	345.87	96.33	507.95		1.41093		0.189645
Larva_11_1	4.16	5.51	1186.17	753.36	289.15	411.28		1.57451		0.703049
Larva_11_1	6.58	1.76	1276	460.19	317.25	346.74		2.77277		0.914951
Larva_11_1	5.35	1.58	287.5	502.58	80.5	667.71		0.572048		0.120561
Larva_11_1	5.34	1.51	581	556.1	242	476.17		1.04478		0.508222
Larva_11_1	5.35	1.71	733.5	567.07	261.75	619.2		1.29349		0.422723
Larva_11_1	6.94	0.88	976	572.92	463	622.13		1.70355		0.744217
Larva_11_1	4.59	2.59	642.33	532.22	125.67	337.49		1.20689		0.372367
Larva_11_1	4.84	1.28	562	513.78	63.67	310.22		1.09385		0.205241
Larva_11_1	5.32	1.31	1066	504.87	186.67	361.21		2.11143		0.516791
Larva_11_1	5.05	1.9	702.5	326.88	399.5	451.63		2.14911		0.884574
Larva_11_1	3.76	2.14	300.5	400.34	193.6	434.48		0.750612		0.44559
Larva_11_1	6.09	1.08	704	627.98	276	524.68		1.12105		0.526035
Larva_11_1	6.89	3.4	629	250.75	186.25	303.44		2.50847		0.613795
Larva_11_1	5.44	1.38	801.5	336.62	217	326.31		2.38102		0.665012
Larva_11_2	3.17	3.91	584.5	677.47	93.67	422.94		0.862769		0.221473
Larva_11_2	6.88	1.98	895	748.88	260	375.24		1.19512		0.69289
Larva_11_2	5.58	2.66	1296.33	662.32	270.33	383.74		1.95726		0.704461
Larva_11_2	5.25	3.15	1040	551.93	412.43	430.82		1.8843		0.957314
Larva_11_2	6.29	1.43	785.5	648.51	258.33	389.85		1.21124		0.662639
Larva_11_2	5.15	1.31	702	702.41	213	309.75		0.999416		0.687651
Larva_11_2	5.42	2.71	713.33	577.59	259.67	404.29		1.23501		0.642286
Larva_11_2	6.52	1.18	734	663.48	257.67	344.63		1.10629		0.747671
Larva_11_2	3.43	1.82	719.5	466.85	404.75	579.52		1.54118		0.698423
Larva_11_2	4.84	2.14	629.5	514.33	332.6	516.54		1.22392		0.6439
Larva_11_2	5.73	2.01	819.5	551.4	214	598.31		1.48622		0.357674
Larva_11_2	5.17	1.5	488	482.51	174.67	489.23		1.01138		0.35703
Larva_11_2	5.96	2.91	1169	507.04	590.57	572.33		2.30554		1.03187
Larva_11_2	3.14	1.58	555	526.24	146.5	541.17		1.05465		0.27071
Larva_11_2	5.11	1.23	612	635.92	111	340.27		0.962385		0.326212
Larva_11_2	3.87	2.66	730.67	591.77	121	353.69		1.23472		0.342107
Larva_11_2	5.09	1.52	459	355.03	209	464.09		1.29285		0.450344
Larva_11_2	5.37	4.05	855	392.92	409.56	614.54		2.17602		0.66645
Larva_11_2	5.79	1.3	815	399.89	568.67	500.03		2.03806		1.13727
Larva_11_2	7.76	2.49	1087	525.98	170.17	415.24		2.06662		0.409811
Larva_11_2	6.7	1.17	769	398.04	85	148.03		1.93197		0.574208
Larva_11_3	3.68	2.37	344	420.71	87.4	210.21		0.817665		0.415775
Larva_11_3	5.27	2.59	1078.67	517.1	504.33	483.83		2.086		1.04237
Larva_11_3	4.76	1.12	429	354.22	127	324.1		1.21111		0.391854
Larva_11_3	4.47	1.19	369	444.66	146.67	321.7		0.829848		0.455922
Larva_11_3	6.01	2.41	516.67	330.94	200.2	247.65		1.56122		0.808399
Larva_11_3	5.84	0.94	754	555.91	99	213.67		1.35633		0.463331
Larva_11_3	6.68	3.29	783.75	428.37	522.86	721.58		1.82961		0.724604
Larva_11_3	5.83	2.11	851.5	537.57	453.4	496.64		1.58398		0.912935
Larva_11_3	6.11	1.51	677.5	537.28	343	400.68		1.26098		0.856045
Larva_11_4	8.24	2.93	852.67	626.55	358.86	447.81		1.3609		0.801367
Larva_11_4	6.44	1.6	560.5	363.36	129	185.58		1.54255		0.695118
Larva_11_4	4.94	0.73	265	477.57	104.5	371.88		0.554892		0.281005
Larva_11_4	2.97	2.16	426	439.18	136.4	293.48		0.96999		0.464768
Larva_11_4	3.74	2.43	631.33	479.04	156.33	553.87		1.31791		0.28225
Larva_11_4	7.41	4.3	702.8	532.34	280.2	409.92		1.32021		0.683548
Larva_11_4	3.11	2.16	449.5	426.71	155.8	337.19		1.05341		0.462054
Larva_11_4	6.43	1.29	820	417.88	239.67	232.74		1.96229		1.02978
Larva_11_4	5.51	2.8	612.33	513.55	143.5	311.45		1.19235		0.460748
Larva_11_4	6.32	3.04	586.67	386.65	127.43	314.32		1.51732		0.405415
Larva_11_4	6.06	2.74	783.33	405.15	129.33	199.86		1.93343		0.647103
Larva_11_5	7.05	3.51	881	432.89	210.25	315.47		2.03516		0.666466
Larva_11_5	4.12	2.84	291.67	488.33	398.5	660.99		0.597281		0.602884
Larva_11_5	6.19	1.17	709	357.49	180.33	246.26		1.98327		0.732275
Larva_11_5	3.82	2.16	451.5	376.52	45.6	227.85		1.19914		0.200132
Larva_11_5	5.75	2.38	458	324.55	109.8	204.64		1.41118		0.536552
Larva_12_2	4.1	2.23	1057	575.24	141.6	404.85		1.83749		0.349759
Larva_12_2	6.02	0.87	1302	658.42	189	431.78		1.97746		0.437723
Larva_12_2	3.88	1.6	877	892.77	176	602.99		0.982336		0.291879
Larva_12_2	4.81	1.16	605	696.07	337.67	700.52		0.869165		0.482028
Larva_12_3	5.75	1.33	1114	692.58	358.33	319.13		1.60848		1.12283
Larva_12_3	5.25	1.34	603.5	612.3	209.33	319.13		0.985628		0.65594
Larva_12_3	4.46	2.8	770.67	567.56	193.5	351.2		1.35787		0.550968
Larva_12_3	6.47	2.8	877.33	458.34	440.17	819.37		1.91415		0.537205
Larva_12_3	5.9	1.44	536.5	453.67	198	394.15		1.18258		0.502347
Larva_12_3	5.8	1.21	795	614.87	124.33	335.82		1.29296		0.370228
Larva_12_3	4.5	0.96	279	447.57	152	299.73		0.623366		0.507123
Larva_12_3	2.4	1.65	601.5	699.57	141.5	403.95		0.859814		0.350291
Larva_12_3	4.68	1.72	695	701.74	247.75	421.71		0.990395		0.587489
Larva_12_3	5.4	1.33	571.5	627.2	268	486.04		0.911193		0.551395
Larva_12_3	3.5	1.63	347.5	643.55	134.75	433.7		0.539974		0.310699
Larva_12_3	5.04	0.71	547	734.47	182	439.46		0.744755		0.414145
Larva_12_5	3.4	0.94	567	562.57	243	457.48		1.00787		0.531171
Larva_12_5	4.37	1.46	442	528.38	230.67	434.47		0.836519		0.530923
Larva_12_5	6.39	1.37	756.5	585.96	423.67	473.37		1.29104		0.895008
Larva_12_5	4.62	1.84	602	503.14	259.25	472.46		1.19649		0.548724
Larva_12_5	5.45	1.24	682	601.62	482	587.81		1.13361		0.819993
Larva_12_5	7.02	1.77	877	547.66	280.5	261.93		1.60136		1.0709
Larva_12_5	4.21	3.1	1141	687.34	273.14	335.44		1.66002		0.814274
Larva_12_5	7.92	3.05	1565.33	710.34	300.43	555.4		2.20363		0.540925
Larva_12_5	4.01	1.27	611	604.96	259.67	535.48		1.00998		0.484929
Larva_12_5	3.94	2.26	417.67	556.76	142.6	519.54		0.75018		0.274474
Larva_12_5	4.17	1.01	462	665.57	121	498.98		0.694142		0.242495
Larva_12_5	5.2	1.24	680	604.36	425	627.94		1.12516		0.676816
Larva_12_6	6.51	2.66	590.67	491.47	233	267.24		1.20184		0.871875
Larva_12_6	5.12	1.33	897	706.67	196.33	417.88		1.26933		0.469824
Larva_12_6	5.14	1.07	233	522.82	98.5	250.16		0.44566		0.393748
Larva_12_6	5.5	2.05	1108.5	611.96	355	397.72		1.81139		0.892588
Larva_12_6	6.11	2.22	1099.33	571.93	236.2	243.92		1.92214		0.96835
Larva_12_6	5.44	1.61	621.5	533.62	154.75	249.06		1.16469		0.621336
Larva_12_6	2.77	2.47	399	536.14	81.67	246.31		0.744209		0.331574
Larva_12_6	6.85	2.53	1115.33	511.13	450.33	399.53		2.18209		1.12715
Larva_12_6	5.95	1.8	828.5	610.3	306.75	333.69		1.35753		0.919266
Larva_12_6	4.92	1.12	506	529.48	67.33	306.82		0.955655		0.219445
Larva_12_6	5.99	2.32	818.33	518.86	212.6	278.3		1.57717		0.763924
Larva_12_6	5.07	0.51	354	585.75	121	310.19		0.604353		0.390083
Larva_13_4	4.35	1.48	325.5	204.14	159.67	196.7		1.59449		0.811744
Larva_13_4	6.38	2.5	288.33	182.5	98	154.05		1.57989		0.636157
Larva_13_6	3.06	2.47	475.33	418.88	163.67	309.34		1.13476		0.529094
Larva_13_6	2.42	2.73	371.67	388.1	98.83	311.02		0.957666		0.317761
Larva_13_6	3.57	1.45	602.5	416.3	341.33	371.33		1.44727		0.919209
Larva_14_2	3.86	1.57	1659.67	1023.76	440.33	517.84		1.62115		0.850321
Larva_14_2	3.28	1.98	1721.5	946.07	149.38	525.79		1.81963		0.284106
Larva_14_4	5.57	1.21	1560	778.24	346.2	641.71		2.00452		0.539496
Larva_14_4	4.19	0.91	703	1013.46	333.33	666.28		0.693663		0.500285
Larva_14_4	5.46	1.27	1223.5	1045.74	465.8	656.32		1.16998		0.709715
Larva_14_4	5.58	1.2	816.5	683.16	457.8	686.46		1.19518		0.6669
Larva_14_4	5.42	0.79	871	910.18	470.67	866.53		0.956954		0.543166
Larva_14_4	3.73	2.02	708	711.41	298.88	571.99		0.995207		0.522527
Larva_15_2	6.32	2.13	1624.5	836.1	194	308.17		1.94295		0.629523
Larva_15_2	5.95	1.41	1959	1043.7	213.4	272.45		1.87698		0.783263
Larva_16_2	4.07	1.43	2463.33	1414.65	216.2	513.4		1.7413		0.421114
Larva_16_2	3.23	0.99	1725	1451.34	110.75	436.99		1.18856		0.253438
Larva_16_2	6.18	3.13	2107.5	1052.66	419.5	396.81		2.00207		1.05718
